# Targeted Depletion of rRNAs and Tobamoviruses Enhances Viral Discovery in Wastewater Metatranscriptomes

**DOI:** 10.64898/2026.10.08.757481

**Authors:** María A. Bautista, Tulika Bhardwaj, Dylan J. Barbera, Samuel J. Rulli, Jackie Zorz, Janine McCalder, Chloe Papparis, Xiaoli Pang, Bonita E. Lee, Judy Qiu, Rhonda G. Clark, Nicole Acosta, Christine O’ Grady, Michael D. Parkins, Casey R.J. Hubert

**Author notes:** **CRediT author statement** **María A. Bautista:** Conceptualization, Methodology, Investigation, Visualization, Writing – Original Draft; **Tulika Bhardwaj:** Software, Formal analysis, Data Curation, Writing – Review & Editing; **Dylan J. Barbera:** Methodology, Writing – Review & Editing; **Samuel J. Rulli:** Methodology, Writing – Review & Editing; **Jackie Zorz:** Visualization, Writing – Review & Editing; **Janine McCalder:** Investigation; **Chloe Papparis:** Investigation; **Xiaoli Pang:** Funding acquisition, Writing – Review & Editing; **Bonita Lee:** Funding acquisition, Writing – Review & Editing; **Judy Qiu:** Funding acquisition, Writing – Review & Editing; **Rhonda G. Clark:** Project administration; **Nicole Acosta:** Project administration; **Christine O’ Grady:** Funding acquisition; **Michael D. Parkins:** Funding acquisition, Writing – Review & Editing; **Casey R.J. Hubert:** Conceptualization, Supervision, Writing – Review & Editing, Funding acquisition.

## Abstract

Wastewater contains a complex mixture of nucleic acids derived from human cells, microorganisms, diets, and agricultural or industrial inputs. Metatranscriptomics has the potential to broaden the understanding of wastewater viromes, but its utility is constrained by high-abundance RNA molecules that prevent the detection of lower-abundance signals, including human pathogens. Two major sources of this interfering background signal are ribosomal RNAs (rRNAs) from various organisms, and plant-infecting tobamoviruses from human diets, which are often the most abundant RNA viruses in wastewater. These rRNA molecules and RNA genomes can account for upwards of 95% of total RNA sequences, thereby obscuring the detection of lower-abundance viruses of public health importance. This study evaluated whether combined depletion of ribosomal RNAs and genomic RNA from abundant plant tobamoviruses can improve the recovery of underrepresented viral sequences from wastewater. RNA extracts from a large municipal wastewater treatment plant in Calgary, Canada, were processed with or without probe-based depletion of rRNAs and eight abundant tobamoviruses. Metatranscriptomes revealed that depletion reduced rRNA reads by 90%. Reads assigned to tobamoviruses, which accounted for up to 25% of viral reads in untreated samples, were reduced to <2% of viral reads after depletion. This decrease in undesired RNA signal led to an order of magnitude increase in viral read signals and improved assembled viral genome quality. Furthermore, the number of reads assigned to human and animal pathogens increased 42-fold after depletion, enabling the detection of important pathogens like influenza, RSV, and hepatitis A, which were undecteable in untreated samples. Together, these findings demonstrate that targeted depletion of abundant background RNAs improves the detection of low abundance viruses, and enhances the utility of metatranscriptomic approaches for wastewater viral surveillance.
