## Supplemental Table 2 for "Targeted Depletion of rRNAs and Tobamoviruses Enhances Viral Discovery in Wastewater Metatranscriptomes"

### Sheet: minid=0.76
BBMap_Results (minid = 0.76)
Properly Paired*	Reads where both mates map to the same chromosome, facing each other, within the expected distance (insert size).
with itself and mate mapped**	Both read 1 and read 2 in a pair are mapped to the reference, but they might not meet the strict orientation or distance requirements to be "properly paired".
Singletons	Only one read of the pair maps to the reference, while its partner is unmapped.
		Without FastSelect Treatment				With FastSelect Treatment
Sample	Tobamovirus Genome	Reads Mapped	Properly Paired*	with itself and mate mapped**	Singletons	Reads Mapped	Properly Paired*	with itself and mate mapped**	Singletons
WW-1	NC_001556	4669	3866	3882	787	61810	58062	61582	228
	NC_001801	24705	23288	23518	1187	156	72	72	84
	NC_002692	62672	47472	48148	14524	9370	8390	8592	778
	NC_003630	8860	7592	7668	1192	201	92	92	109
	NC_009642	26920	17466	17546	9374	2469	1674	1682	787
	NC_022230	67582	51624	51738	15844	3634	2380	2382	1252
	NC_028478	226009	215072	216814	9195	1517	872	876	641
	NC_030229	7314	4740	4812	2502	1556	1320	1366	190
WW-2	NC_001556	11100	7962	8044	938	117147	110070	113030	4117
	NC_001801	67587	59450	59988	3524	440	296	296	144
	NC_002692	138172	75582	75650	29186	23117	21096	21540	1577
	NC_003630	21054	16268	16454	1410	321	114	114	207
	NC_009642	56862	22194	22194	15345	5964	3720	3720	2244
	NC_022230	146150	79224	79262	29728	10171	6844	6856	3315
	NC_028478	445899	397356	401312	19603	4042	2548	2564	1478
	NC_030229	16958	7582	7584	2412	2324	1912	1934	390
WW-3	NC_001556	3971	2824	2844	326	54975	51528	53286	1689
	NC_001801	32547	28850	29076	1595	254	156	160	94
	NC_002692	48142	27980	28012	9934	3755	3238	3292	463
	NC_003630	7742	6106	6162	463	114	40	40	74
	NC_009642	20376	7596	7596	5044	2081	1460	1470	611
	NC_022230	51416	30260	30268	9378	2064	1342	1350	714
	NC_028478	155158	138450	139698	6683	1173	746	752	421
	NC_030229	6075	2762	2762	884	1090	888	896	194

### Sheet: minind=0.85
BBMap_Results (minid = 0.85)
Properly Paired*	Reads where both mates map to the same chromosome, facing each other, within the expected distance (insert size).
with itself and mate mapped**	Both read 1 and read 2 in a pair are mapped to the reference, but they might not meet the strict orientation or distance requirements to be "properly paired".
Singletons	Only one read of the pair maps to the reference, while its partner is unmapped.
		Without FastSelect Treatment				With FastSelect Treatment
Sample	Tobamovirus Genome	Reads Mapped	Properly Paired*	with itself and mate mapped**	Singletons	Reads Mapped	Properly Paired*	with itself and mate mapped**	Singletons
WW-1	NC_001556	3627	3154	3162	465	59329	55048	56034	3295
	NC_001801	22845	21378	21522	1323	65	52	52	13
	NC_002692	48252	35106	35128	13124	8577	7766	7826	751
	NC_003630	7312	6610	6668	644	99	52	52	47
	NC_009642	16705	10240	10240	6465	1661	1166	1166	495
	NC_022230	50975	38070	38074	12901	2325	1330	1332	993
	NC_028478	209587	197170	198574	11013	925	540	552	373
	NC_030229	4366	3352	3358	1008	1341	1176	1208	133
WW-2	NC_001556	8982	7962	8044	938	113062	105104	106926	6136
	NC_001801	63512	59450	59988	3524	253	220	220	33
	NC_002692	104836	75582	75650	29186	21643	19732	19850	1793
	NC_003630	17864	16268	16454	1410	143	62	62	81
	NC_009642	37539	22194	22194	15345	4012	2616	2616	1396
	NC_022230	108990	79224	79262	29728	6824	4174	4184	2640
	NC_028478	420915	397356	401312	19603	2771	1830	1836	935
	NC_030229	9996	7582	7584	2412	1851	1698	1706	145
WW-3	NC_001556	3170	2824	2844	326	8062	7490	7668	394
	NC_001801	30671	28850	29076	1595	17	12	12	5
	NC_002692	37946	27980	28012	9934	534	464	470	64
	NC_003630	6625	6106	6162	463	4	0	0	4
	NC_009642	12640	7596	7596	5044	222	166	166	56
	NC_022230	39646	30260	30268	9378	234	136	136	98
	NC_028478	146381	138450	139698	6683	111	74	74	37
	NC_030229	3646	2762	2762	884	154	138	138	16

### Sheet: minid=0.90
BBMap_Results (minid = 0.90)
Properly Paired*	Reads where both mates map to the same chromosome, facing each other, within the expected distance (insert size).
with itself and mate mapped**	Both read 1 and read 2 in a pair are mapped to the reference, but they might not meet the strict orientation or distance requirements to be "properly paired".
Singletons	Only one read of the pair maps to the reference, while its partner is unmapped.
		Without FastSelect Treatment				With FastSelect Treatment
Sample	Tobamovirus Genome	Reads Mapped	Properly Paired*	with itself and mate mapped**	Singletons	Reads Mapped	Properly Paired*	with itself and mate mapped**	Singletons
WW-1	NC_001556	2400	2238	2242	158	47743	41488	41852	5891
	NC_001801	16624	15482	15506	1118	23	16	16	7
	NC_002692	1576	1294	1298	278	6308	5564	5572	736
	NC_003630	4964	4620	4644	320	8	8	8	0
	NC_009642	10	6	6	4	190	88	88	102
	NC_022230	1051	288	288	763	108	92	92	16
	NC_028478	155488	144446	144928	10560	125	104	110	15
	NC_030229	99	70	70	29	780	598	606	174
WW-2	NC_001556	6425	5900	5946	479	94177	82018	82624	11553
	NC_001801	48755	44718	44836	3919	174	158	158	16
	NC_002692	5547	4718	4740	807	16888	14944	14960	1928
	NC_003630	12945	11954	12012	933	20	14	14	6
	NC_009642	26	16	16	10	319	150	150	169
	NC_022230	2371	608	608	1763	275	232	232	43
	NC_028478	328560	303562	304974	23586	532	476	476	56
	NC_030229	205	128	128	77	1177	992	996	181
WW-3	NC_001556	2270	2094	2100	170	45169	39262	39780	5389
	NC_001801	23836	22144	22214	1622	90	76	76	14
	NC_002692	765	534	536	229	2179	1934	1946	233
	NC_003630	4814	4462	4496	318	6	6	6	0
	NC_009642	11	6	6	5	195	86	86	109
	NC_022230	842	210	210	632	175	140	140	35
	NC_028478	114357	106246	106766	7591	175	154	154	21
	NC_030229	93	60	60	33	587	502	502	85
